# Prefrontal cortex proteomic alteration after social instability stress in adolescents rats

**DOI:** 10.1101/2023.05.08.539806

**Authors:** Evelyn C. S. Santos, Ana Filipa Terceiro, Rui Vitorino, Igor Lopes, Renata L. Alves, João B. Relvas, Teresa Summavielle, Ana Magalhães

**Affiliations:** Institute of Research and Innovation in Health (i3S) and Institute for Molecular and Cell Biology (IBMC), University of Porto, Porto, Portugal, Glial Cell Laboratory; Institute of Research and Innovation in Health (i3S) and Institute for Molecular and Cell Biology (IBMC), University of Porto, Porto, Portugal, Addiction Biology Laboratory; iBiMED-Department of Medical Sciences, Institute of Biomedicine, University of Aveiro, Aveiro, Portugal; Faculty of Medicine of the University of Porto (FMUP), Porto, Portugal

**Author notes:** Equally contributed to this work (Evelyn C. S. Santos, Ana Filipa Terceiro).

## Abstract

Early life stress can have significant effects on the developing brain and lead to changes in the structure and function of brain regions involved in stress regulation, emotion and cognitive control. Here, we used the social instability stress (SIS) protocol to understand the impact of social stress during mild (PND30) and late (PND45) adolescence. Our results revealed that SIS can compromise the dominance-subordination coping strategy but does not affect social recognition and motivation in rats. Moreover, SIS can lead to subtle modifications at the molecular level that hamper normal development of the prefrontal cortex in a sex- and age-dependent manner. Understanding the impact of early life stress on brain organization is crucial for developing effective prevention and intervention strategies. By identifying those who are most vulnerable to the effects of stress and providing targeted support and resources, it may be possible to mitigate the negative consequences of early adversity and promote healthy brain development.
