## Supplementary Table 3 for "Prefrontal cortex proteomic alteration after social instability stress in adolescents rats": Supplementary Table 3.Pathways analysis.xlsx

### Sheet: Male control vs SIS - PND 30
Collection(s):	CP:KEGG, CP:REACTOME
# overlaps shown:	13
# genesets in collections:	1801
# genes in comparison (n):	15
# genes in universe (N):	40786
Gene Set Name	# Genes in Gene Set (K)	Description	# Genes in Overlap (k)	k/K	p-value	FDR q-value
REACTOME_TRANSPORT_OF_SMALL_MOLECULES	728	Transport of small molecules	5	0.0069	4.63E-6	8.33E-3
KEGG_PROXIMAL_TUBULE_BICARBONATE_RECLAMATION	23	Proximal tubule bicarbonate reclamation	2	0.0870	3.18E-5	2.86E-2
REACTOME_SLC_TRANSPORTER_DISORDERS	99	SLC transporter disorders	2	0.0202	0.0006	3.09E-1
REACTOME_TRANSPORT_OF_INORGANIC_CATIONS_ANIONS_AND_AMINO_ACIDS_OLIGOPEPTIDES	106	Transport of inorganic cations/anions and amino acids/oligopeptides	2	0.0189	6.87E-4	3.09E-1
REACTOME_MEMBRANE_TRAFFICKING	629	Membrane Trafficking	3	0.0048	1.45E-3	4.06E-1
REACTOME_DISORDERS_OF_TRANSMEMBRANE_TRANSPORTERS	177	Disorders of transmembrane transporters	2	0.0113	1.89E-3	4.06E-1
REACTOME_ION_CHANNEL_TRANSPORT	183	Disorders of transmembrane transporters	2	0.0109	2.02E-3	4.06E-1
REACTOME_SIGNALING_BY_RHO_GTPASES_MIRO_GTPASES_AND_RHOBTB3	719	Signaling by Rho GTPases, Miro GTPases and RHOBTB3	3	0.0042	2.12E-3	4.06E-1
REACTOME_VESICLE_MEDIATED_TRANSPORT	724	Vesicle-mediated transport	3	0.0041	2.16E-3	4.06E-1
REACTOME_CILIUM_ASSEMBLY	202	Cilium Assembly	2	0.0099	2.46E-3	4.06E-1
REACTOME_MITOTIC_PROMETAPHASE	203	Mitotic Prometaphase	2	0.0099	2.48E-3	4.06E-1
REACTOME_SLC_MEDIATED_TRANSMEMBRANE_TRANSPORT	249	SLC-mediated transmembrane transport	2	0.0080	3.7E-3	5.55E-1
REACTOME_ORGANELLE_BIOGENESIS_AND_MAINTENANCE	296	Organelle biogenesis and maintenance	2	0.0068	5.18E-3	7.17E-1

### Sheet: Female control vs SIS - PND 30
Overlap Results
Collection(s):	CP:KEGG, CP:REACTOME
# overlaps shown:	17
# genesets in collections:	1801
# genes in comparison (n):	16
# genes in universe (N):	40786
Gene Set Name	# Genes in Gene Set (K)	Description	# Genes in Overlap (k)	k/K	p-value	FDR q-value
REACTOME_NEUREXINS_AND_NEUROLIGINS	56	Neurexins and neuroligins	5	0.0893	1.75E-11	3.16E-8
REACTOME_PROTEIN_PROTEIN_INTERACTIONS_AT_SYNAPSES	87	Protein-protein interactions at synapses	5	0.0575	1.69E-10	1.52E-7
KEGG_HUNTINGTONS_DISEASE	182	Huntington's disease	5	0.0275	7.03E-9	4.22E-6
REACTOME_NEURONAL_SYSTEM	411	Neuronal System	5	0.0122	4.04E-7	1.82E-4
KEGG_CARDIAC_MUSCLE_CONTRACTION	79	Cardiac muscle contraction	3	0.0380	3.85E-6	1.39E-3
REACTOME_RESPIRATORY_ELECTRON_TRANSPORT	103	Respiratory electron transport	3	0.0291	8.55E-6	2.57E-3
REACTOME_RESPIRATORY_ELECTRON_TRANSPORT_ATP_SYNTHESIS_BY_CHEMIOSMOTIC_COUPLING_AND_HEAT_PRODUCTION_BY_UNCOUPLING_PROTEINS	127	Respiratory electron transport, ATP synthesis by chemiosmotic coupling, and heat production by uncoupling proteins.	3	0.0236	1.6E-5	3.6E-3
KEGG_PARKINSONS_DISEASE	130	Parkinson's disease	3	0.0231	1.72E-5	3.6E-3
KEGG_OXIDATIVE_PHOSPHORYLATION	132	Oxidative phosphorylation	3	0.0227	1.8E-5	3.6E-3
KEGG_ALZHEIMERS_DISEASE	166	Alzheimer's disease	3	0.0181	3.57E-5	6.42E-3
REACTOME_THE_CITRIC_ACID_TCA_CYCLE_AND_RESPIRATORY_ELECTRON_TRANSPORT	178	The citric acid (TCA) cycle and respiratory electron transport	3	0.0169	4.39E-5	7.19E-3
KEGG_GAP_JUNCTION	90	Gap junction	2	0.0222	5.66E-4	8.5E-2
REACTOME_L1CAM_INTERACTIONS	121	L1CAM interactions	2	0.0165	1.02E-3	1.41E-1
REACTOME_SIGNALING_BY_RHO_GTPASES_MIRO_GTPASES_AND_RHOBTB3	719	Signaling by Rho GTPases, Miro GTPases and RHOBTB3	3	0.0042	2.57E-3	3.31E-1
REACTOME_TRANSCRIPTIONAL_REGULATION_BY_RUNX1	237	Transcriptional regulation by RUNX1	2	0.0084	3.82E-3	4.59E-1
REACTOME_RHO_GTPASE_EFFECTORS	322	RHO GTPase Effectors	2	0.0062	6.93E-3	7.8E-1
REACTOME_DEVELOPMENTAL_BIOLOGY	1142	Developmental Biology	3	0.0026	9.33E-3	9.89E-1

### Sheet: Male SIS - PND 30 vs 45
Overlap Results
Collection(s):	CP:KEGG, CP:REACTOME
# overlaps shown:	40
# genesets in collections:	1801
# genes in comparison (n):	43
# genes in universe (N):	40786
Gene Set Name	# Genes in Gene Set (K)	Description	# Genes in Overlap (k)	k/K	p-value	FDR q-value
REACTOME_TRANSPORT_OF_INORGANIC_CATIONS_ANIONS_AND_AMINO_ACIDS_OLIGOPEPTIDES	106	Transport of inorganic cations/anions and amino acids/oligopeptides	4	0.0377	4.92E-6	5.75E-3
KEGG_BUTANOATE_METABOLISM	34	Butanoate metabolism	3	0.0882	6.38E-6	5.75E-3
REACTOME_TRANSPORT_OF_SMALL_MOLECULES	728	Transport of small molecules	7	0.0096	1.03E-5	6.21E-3
REACTOME_THE_CITRIC_ACID_TCA_CYCLE_AND_RESPIRATORY_ELECTRON_TRANSPORT	178	The citric acid (TCA) cycle and respiratory electron transport	4	0.0225	3.79E-5	1.71E-2
REACTOME_KETONE_BODY_METABOLISM	10	Ketone body metabolism	2	0.2000	4.86E-5	1.75E-2
REACTOME_SIGNALING_BY_RHO_GTPASES_MIRO_GTPASES_AND_RHOBTB3	719	Signaling by Rho GTPases, Miro GTPases and RHOBTB3	6	0.0083	1.03E-4	3.09E-2
REACTOME_SLC_MEDIATED_TRANSMEMBRANE_TRANSPORT	249	SLC-mediated transmembrane transport	4	0.0161	1.39E-4	3.57E-2
REACTOME_FORMATION_OF_ATP_BY_CHEMIOSMOTIC_COUPLING	18	Formation of ATP by chemiosmotic coupling	2	0.1111	1.64E-4	3.7E-2
REACTOME_ORGANELLE_BIOGENESIS_AND_MAINTENANCE	296	Organelle biogenesis and maintenance	4	0.0135	2.68E-4	4.88E-2
KEGG_PROXIMAL_TUBULE_BICARBONATE_RECLAMATION	23	Proximal tubule bicarbonate reclamation	2	0.0870	2.71E-4	4.88E-2
REACTOME_BASIGIN_INTERACTIONS	25	Basigin interactions	2	0.0800	3.21E-4	4.99E-2
REACTOME_RESPIRATORY_ELECTRON_TRANSPORT_ATP_SYNTHESIS_BY_CHEMIOSMOTIC_COUPLING_AND_HEAT_PRODUCTION_BY_UNCOUPLING_PROTEINS	127	Respiratory electron transport, ATP synthesis by chemiosmotic coupling, and heat production by uncoupling proteins.	3	0.0236	3.32E-4	4.99E-2
KEGG_OXIDATIVE_PHOSPHORYLATION	132	Oxidative phosphorylation	3	0.0227	3.72E-4	5.15E-2
REACTOME_CRISTAE_FORMATION	31	Cristae formation	2	0.0645	4.95E-4	6.37E-2
KEGG_ALDOSTERONE_REGULATED_SODIUM_REABSORPTION	42	Aldosterone-regulated sodium reabsorption	2	0.0476	9.1E-4	1.09E-1
KEGG_VALINE_LEUCINE_AND_ISOLEUCINE_DEGRADATION	44	Valine, leucine and isoleucine degradation	2	0.0455	9.99E-4	1.12E-1
REACTOME_METABOLISM_OF_LIPIDS	743	Metabolism of lipids	5	0.0067	1.07E-3	1.14E-1
REACTOME_RHO_GTPASE_CYCLE	450	RHO GTPase cycle	4	0.0089	1.28E-3	1.27E-1
REACTOME_GAP_JUNCTION_TRAFFICKING_AND_REGULATION	51	Gap junction trafficking and regulation	2	0.0392	1.34E-3	1.27E-1
KEGG_PPAR_SIGNALING_PATHWAY	69	PPAR signaling pathway	2	0.0290	2.44E-3	2.19E-1
KEGG_CARDIAC_MUSCLE_CONTRACTION	79	Cardiac muscle contraction	2	0.0253	3.18E-3	2.72E-1
REACTOME_MITOCHONDRIAL_BIOGENESIS	94	Mitochondrial biogenesis	2	0.0213	4.46E-3	3.65E-1
REACTOME_SLC_TRANSPORTER_DISORDERS	99	SLC transporter disorders	2	0.0202	4.94E-3	3.87E-1
REACTOME_HEMOSTASIS	678	Hemostasis	4	0.0059	5.59E-3	4.19E-1
REACTOME_MITOTIC_SPINDLE_CHECKPOINT	111	Mitotic Spindle Checkpoint	2	0.0180	6.16E-3	4.44E-1
REACTOME_L1CAM_INTERACTIONS	121	L1CAM interactions	2	0.0165	7.28E-3	5.04E-1
REACTOME_RESOLUTION_OF_SISTER_CHROMATID_COHESION	126	Resolution of Sister Chromatid Cohesion	2	0.0159	7.87E-3	5.25E-1
KEGG_CELL_ADHESION_MOLECULES_CAMS	133	Cell adhesion molecules (CAMs)	2	0.0150	8.73E-3	5.62E-1
REACTOME_RHO_GTPASES_ACTIVATE_FORMINS	140	RHO GTPases Activate Formins	2	0.0143	9.63E-3	5.98E-1
REACTOME_METABOLISM_OF_STEROIDS	153	Metabolism of steroids	2	0.0131	1.14E-2	6.85E-1
REACTOME_DISORDERS_OF_TRANSMEMBRANE_TRANSPORTERS	177	Disorders of transmembrane transporters	2	0.0113	1.5E-2	8.25E-1
REACTOME_APOPTOSIS	179	Apoptosis	2	0.0112	1.54E-2	8.25E-1
KEGG_ENDOCYTOSIS	181	Endocytosis	2	0.0110	1.57E-2	8.25E-1
KEGG_HUNTINGTONS_DISEASE	182	Huntington's disease	2	0.0110	1.59E-2	8.25E-1
REACTOME_ION_CHANNEL_TRANSPORT	183	Ion channel transport	2	0.0109	1.6E-2	8.25E-1
REACTOME_SEPARATION_OF_SISTER_CHROMATIDS	191	Separation of Sister Chromatids	2	0.0105	1.74E-2	8.69E-1
REACTOME_CELL_SURFACE_INTERACTIONS_AT_THE_VASCULAR_WALL	194	Cell surface interactions at the vascular wall	2	0.0103	1.79E-2	8.71E-1
REACTOME_CILIUM_ASSEMBLY	202	Cilium Assembly	2	0.0099	1.93E-2	8.99E-1
REACTOME_MITOTIC_PROMETAPHASE	203	Mitotic Prometaphase	2	0.0099	1.95E-2	8.99E-1
REACTOME_PROGRAMMED_CELL_DEATH	208	Programmed Cell Death	2	0.0096	2.04E-2	9.17E-1

### Sheet: Female SIS - PND 30 vs 45
Overlap Results
Collection(s):	CP:KEGG, CP:REACTOME
# overlaps shown:	100
# genesets in collections:	1801
# genes in comparison (n):	73
# genes in universe (N):	40786
Gene Set Name	# Genes in Gene Set (K)	Description	# Genes in Overlap (k)	k/K	p-value	FDR q-value
REACTOME_L1CAM_INTERACTIONS	121	L1CAM interactions	7	0.0579	2.35E-9	4.23E-6
REACTOME_TRANSMISSION_ACROSS_CHEMICAL_SYNAPSES	270	Transmission across Chemical Synapses	8	0.0296	3.08E-8	2.77E-5
REACTOME_NEURONAL_SYSTEM	411	Neuronal System	9	0.0219	5.4E-8	3.24E-5
REACTOME_NEUROTRANSMITTER_RELEASE_CYCLE	51	Neurotransmitter release cycle	4	0.0784	2.21E-6	9.97E-4
REACTOME_SEROTONIN_NEUROTRANSMITTER_RELEASE_CYCLE	18	Serotonin Neurotransmitter Release Cycle	3	0.1667	4.4E-6	1.59E-3
REACTOME_DOPAMINE_NEUROTRANSMITTER_RELEASE_CYCLE	23	Dopamine Neurotransmitter Release Cycle	3	0.1304	9.49E-6	2.45E-3
REACTOME_NERVOUS_SYSTEM_DEVELOPMENT	580	Nervous system development	8	0.0138	9.52E-6	2.45E-3
KEGG_ENDOCYTOSIS	181	Endocytosis	5	0.0276	1.92E-5	4.31E-3
REACTOME_GLUTATHIONE_CONJUGATION	36	Glutathione conjugation	3	0.0833	3.76E-5	7.53E-3
REACTOME_INFECTIOUS_DISEASE	934	Infectious disease	9	0.0096	4.36E-5	7.85E-3
REACTOME_NCAM1_INTERACTIONS	42	NCAM1 interactions	3	0.0714	6.01E-5	9.62E-3
REACTOME_EUKARYOTIC_TRANSLATION_INITIATION	120	Eukaryotic Translation Initiation	4	0.0333	6.63E-5	9.62E-3
REACTOME_MHC_CLASS_II_ANTIGEN_PRESENTATION	126	MHC class II antigen presentation	4	0.0317	8.01E-5	9.62E-3
REACTOME_DEFECTIVE_CHST14_CAUSES_EDS_MUSCULOCONTRACTURAL_TYPE	8	Defective CHST14 causes EDS, musculocontractural type	2	0.2500	8.79E-5	9.62E-3
REACTOME_DEFECTIVE_CHST3_CAUSES_SEDCJD	8	Defective CHST3 causes SEDCJD	2	0.2500	8.79E-5	9.62E-3
REACTOME_DEFECTIVE_CHSY1_CAUSES_TPBS	8	Defective CHSY1 causes TPBS	2	0.2500	8.79E-5	9.62E-3
REACTOME_RECYCLING_PATHWAY_OF_L1	49	Recycling pathway of L1	3	0.0612	9.55E-5	9.62E-3
KEGG_CELL_ADHESION_MOLECULES_CAMS	133	Cell adhesion molecules (CAMs)	4	0.0301	9.88E-5	9.62E-3
KEGG_GLUTATHIONE_METABOLISM	50	Glutathione metabolism	3	0.0600	1.01E-4	9.62E-3
REACTOME_KETONE_BODY_METABOLISM	10	Ketone body metabolism	2	0.2000	1.41E-4	1.27E-2
REACTOME_DERMATAN_SULFATE_BIOSYNTHESIS	11	Dermatan sulfate biosynthesis	2	0.1818	1.72E-4	1.43E-2
REACTOME_ACTIVATION_OF_THE_MRNA_UPON_BINDING_OF_THE_CAP_BINDING_COMPLEX_AND_EIFS_AND_SUBSEQUENT_BINDING_TO_43S	60	Activation of the mRNA upon binding of the cap-binding complex and eIFs, and subsequent binding to 43S	3	0.0500	1.75E-4	1.43E-2
REACTOME_METABOLISM_OF_CARBOHYDRATES	293	Metabolism of carbohydrates	5	0.0171	1.86E-4	1.46E-2
REACTOME_NCAM_SIGNALING_FOR_NEURITE_OUT_GROWTH	63	NCAM signaling for neurite out-growth	3	0.0476	2.02E-4	1.52E-2
REACTOME_EXTRACELLULAR_MATRIX_ORGANIZATION	301	Extracellular matrix organization	5	0.0166	2.11E-4	1.52E-2
REACTOME_NEUTROPHIL_DEGRANULATION	479	Neutrophil degranulation	6	0.0125	2.23E-4	1.54E-2
KEGG_METABOLISM_OF_XENOBIOTICS_BY_CYTOCHROME_P450	70	Metabolism of xenobiotics by cytochrome P450	3	0.0429	2.76E-4	1.82E-2
REACTOME_CS_DS_DEGRADATION	14	CS/DS degradation	2	0.1429	2.84E-4	1.82E-2
KEGG_DRUG_METABOLISM_CYTOCHROME_P450	72	Drug metabolism - cytochrome P450	3	0.0417	0.0003	1.86E-2
REACTOME_INLB_MEDIATED_ENTRY_OF_LISTERIA_MONOCYTOGENES_INTO_HOST_CELL	15	InlB-mediated entry of Listeria monocytogenes into host cell	2	0.1333	3.27E-4	1.96E-2
REACTOME_ECM_PROTEOGLYCANS	76	ECM proteoglycans	3	0.0395	3.52E-4	1.98E-2
REACTOME_NUCLEAR_ENVELOPE_NE_REASSEMBLY	76	Nuclear Envelope (NE) Reassembly	3	0.0395	3.52E-4	1.98E-2
REACTOME_CELLULAR_RESPONSES_TO_STIMULI	783	Cellular responses to stimuli	7	0.0089	5.08E-4	2.72E-2
REACTOME_NEUROTRANSMITTER_RECEPTORS_AND_POSTSYNAPTIC_SIGNAL_TRANSMISSION	205	Neurotransmitter receptors and postsynaptic signal transmission	4	0.0195	5.14E-4	2.72E-2
KEGG_GAP_JUNCTION	90	Gap junction	3	0.0333	5.78E-4	2.79E-2
REACTOME_CHONDROITIN_SULFATE_BIOSYNTHESIS	20	Chondroitin sulfate biosynthesis	2	0.1000	5.88E-4	2.79E-2
REACTOME_DEFECTIVE_B4GALT7_CAUSES_EDS_PROGEROID_TYPE	20	Defective B4GALT7 causes EDS, progeroid type	2	0.1000	5.88E-4	2.79E-2
REACTOME_LISTERIA_MONOCYTOGENES_ENTRY_INTO_HOST_CELLS	20	Listeria monocytogenes entry into host cells	2	0.1000	5.88E-4	2.79E-2
REACTOME_NEGATIVE_REGULATION_OF_MET_ACTIVITY	21	Negative regulation of MET activity	2	0.0952	6.49E-4	2.81E-2
REACTOME_SIGNAL_TRANSDUCTION_BY_L1	21	Signal transduction by L1	2	0.0952	6.49E-4	2.81E-2
REACTOME_TRANSPORT_OF_CONNEXONS_TO_THE_PLASMA_MEMBRANE	21	Transport of connexons to the plasma membrane	2	0.0952	6.49E-4	2.81E-2
REACTOME_ACTIVATION_OF_NMDA_RECEPTORS_AND_POSTSYNAPTIC_EVENTS	94	Activation of NMDA receptors and postsynaptic events	3	0.0319	6.56E-4	2.81E-2
REACTOME_PROTEIN_FOLDING	98	Protein folding	3	0.0306	7.41E-4	3.1E-2
REACTOME_POST_CHAPERONIN_TUBULIN_FOLDING_PATHWAY	23	Post-chaperonin tubulin folding pathway	2	0.0870	7.8E-4	3.19E-2
REACTOME_GLUTAMATE_NEUROTRANSMITTER_RELEASE_CYCLE	24	Glutamate Neurotransmitter Release Cycle	2	0.0833	8.5E-4	3.37E-2
REACTOME_INNATE_IMMUNE_SYSTEM	1117	Innate Immune System	8	0.0072	8.6E-4	3.37E-2
REACTOME_CARGO_RECOGNITION_FOR_CLATHRIN_MEDIATED_ENDOCYTOSIS	105	Cargo recognition for clathrin-mediated endocytosis	3	0.0286	9.05E-4	3.47E-2
REACTOME_MEMBRANE_TRAFFICKING	629	Membrane Trafficking	6	0.0095	9.32E-4	3.49E-2
REACTOME_DEVELOPMENTAL_BIOLOGY	1142	Developmental Biology	8	0.0070	9.91E-4	3.49E-2
REACTOME_A_TETRASACCHARIDE_LINKER_SEQUENCE_IS_REQUIRED_FOR_GAG_SYNTHESIS	26	A tetrasaccharide linker sequence is required for GAG synthesis	2	0.0769	9.99E-4	3.49E-2
REACTOME_FORMATION_OF_TUBULIN_FOLDING_INTERMEDIATES_BY_CCT_TRIC	26	Formation of tubulin folding intermediates by CCT/TriC	2	0.0769	9.99E-4	3.49E-2
REACTOME_PHASE_II_CONJUGATION_OF_COMPOUNDS	109	Phase II - Conjugation of compounds	3	0.0275	1.01E-3	3.49E-2
REACTOME_ACTIVATION_OF_AMPK_DOWNSTREAM_OF_NMDARS	29	Activation of AMPK downstream of NMDARs	2	0.0690	1.24E-3	4.22E-2
REACTOME_EGFR_DOWNREGULATION	31	EGFR downregulation	2	0.0645	1.42E-3	4.74E-2
REACTOME_RHO_GTPASES_ACTIVATE_IQGAPS	32	RHO GTPases activate IQGAPs	2	0.0625	1.51E-3	4.87E-2
REACTOME_SEALING_OF_THE_NUCLEAR_ENVELOPE_NE_BY_ESCRT_III	32	Sealing of the nuclear envelope (NE) by ESCRT-III	2	0.0625	1.51E-3	4.87E-2
REACTOME_COOPERATION_OF_PREFOLDIN_AND_TRIC_CCT_IN_ACTIN_AND_TUBULIN_FOLDING	33	Cooperation of Prefoldin and TriC/CCT in actin and tubulin folding	2	0.0606	1.61E-3	5.09E-2
KEGG_BUTANOATE_METABOLISM	34	Butanoate metabolism	2	0.0588	1.71E-3	5.21E-2
KEGG_FRUCTOSE_AND_MANNOSE_METABOLISM	34	Fructose and mannose metabolism	2	0.0588	1.71E-3	5.21E-2
KEGG_PRION_DISEASES	35	Prion diseases	2	0.0571	1.81E-3	5.38E-2
REACTOME_SIGNALING_BY_NTRKS	134	Signaling by NTRKs	3	0.0224	1.82E-3	5.38E-2
REACTOME_VESICLE_MEDIATED_TRANSPORT	724	Vesicle-mediated transport	6	0.0083	1.9E-3	5.53E-2
REACTOME_TRANSLATION	295	Translation	4	0.0136	1.97E-3	5.64E-2
REACTOME_DETOXIFICATION_OF_REACTIVE_OXYGEN_SPECIES	37	Detoxification of Reactive Oxygen Species	2	0.0541	2.02E-3	5.69E-2
REACTOME_GAP_JUNCTION_ASSEMBLY	38	Gap junction assembly	2	0.0526	2.13E-3	5.9E-2
REACTOME_CLATHRIN_MEDIATED_ENDOCYTOSIS	145	Clathrin-mediated endocytosis	3	0.0207	2.28E-3	6.23E-2
REACTOME_DISEASES_ASSOCIATED_WITH_GLYCOSAMINOGLYCAN_METABOLISM	41	Diseases associated with glycosaminoglycan metabolism	2	0.0488	2.48E-3	6.65E-2
REACTOME_SIGNALING_BY_HEDGEHOG	150	Signaling by Hedgehog	3	0.0200	2.51E-3	6.65E-2
REACTOME_AUTOPHAGY	151	Autophagy	3	0.0199	2.56E-3	6.68E-2
KEGG_VALINE_LEUCINE_AND_ISOLEUCINE_DEGRADATION	44	Valine, leucine and isoleucine degradation	2	0.0455	2.85E-3	7.12E-2
REACTOME_AGGREPHAGY	44	Aggrephagy	2	0.0455	2.85E-3	7.12E-2
REACTOME_ASSEMBLY_AND_CELL_SURFACE_PRESENTATION_OF_NMDA_RECEPTORS	44	Assembly and cell surface presentation of NMDA receptors	2	0.0455	2.85E-3	7.12E-2
REACTOME_CARBOXYTERMINAL_POST_TRANSLATIONAL_MODIFICATIONS_OF_TUBULIN	46	Carboxyterminal post-translational modifications of tubulin	2	0.0435	3.11E-3	7.67E-2
REACTOME_CHONDROITIN_SULFATE_DERMATAN_SULFATE_METABOLISM	50	Chondroitin sulfate/dermatan sulfate metabolism	2	0.0400	3.66E-3	8.79E-2
REACTOME_SIGNALING_BY_EGFR	50	Signaling by EGFR	2	0.0400	3.66E-3	8.79E-2
REACTOME_GAP_JUNCTION_TRAFFICKING_AND_REGULATION	51	Gap junction trafficking and regulation	2	0.0392	3.81E-3	9.02E-2
REACTOME_COPI_INDEPENDENT_GOLGI_TO_ER_RETROGRADE_TRAFFIC	53	COPI-independent Golgi-to-ER retrograde traffic	2	0.0377	4.1E-3	9.6E-2
REACTOME_INTRAFLAGELLAR_TRANSPORT	54	Intraflagellar transport	2	0.0370	4.26E-3	9.83E-2
REACTOME_HEPARAN_SULFATE_HEPARIN_HS_GAG_METABOLISM	55	Heparan sulfate/heparin (HS-GAG) metabolism	2	0.0364	4.41E-3	1.01E-1
KEGG_PATHOGENIC_ESCHERICHIA_COLI_INFECTION	56	Pathogenic Escherichia coli infection	2	0.0357	4.57E-3	1.03E-1
REACTOME_HSP90_CHAPERONE_CYCLE_FOR_STEROID_HORMONE_RECEPTORS_SHR_IN_THE_PRESENCE_OF_LIGAND	57	HSP90 chaperone cycle for steroid hormone receptors (SHR) in the presence of ligand	2	0.0351	4.73E-3	1.05E-1
KEGG_CHEMOKINE_SIGNALING_PATHWAY	189	Chemokine signaling pathway	3	0.0159	4.8E-3	1.05E-1
REACTOME_KINESINS	61	Kinesins	2	0.0328	5.4E-3	1.17E-1
KEGG_GLYCOLYSIS_GLUCONEOGENESIS	62	Glycolysis / Gluconeogenesis	2	0.0323	5.57E-3	1.2E-1
REACTOME_CELL_CELL_JUNCTION_ORGANIZATION	65	Cell-cell junction organization	2	0.0308	6.11E-3	1.29E-1
REACTOME_AURKA_ACTIVATION_BY_TPX2	72	AURKA Activation by TPX2	2	0.0278	7.45E-3	1.51E-1
REACTOME_GLYCOLYSIS	72	Glycolysis	2	0.0278	7.45E-3	1.51E-1
REACTOME_TRANSLOCATION_OF_SLC2A4_GLUT4_TO_THE_PLASMA_MEMBRANE	72	Translocation of SLC2A4 (GLUT4) to the plasma membrane	2	0.0278	7.45E-3	1.51E-1
REACTOME_BIOLOGICAL_OXIDATIONS	222	Biological oxidations	3	0.0135	7.48E-3	1.51E-1
REACTOME_SENSORY_PROCESSING_OF_SOUND	77	Sensory processing of sound	2	0.0260	8.48E-3	1.7E-1
REACTOME_MITOTIC_METAPHASE_AND_ANAPHASE	236	Mitotic Metaphase and Anaphase	3	0.0127	8.83E-3	1.72E-1
REACTOME_SIGNALING_BY_MET	79	Signaling by MET	2	0.0253	8.91E-3	1.72E-1
REACTOME_THE_ROLE_OF_GTSE1_IN_G2_M_PROGRESSION_AFTER_G2_CHECKPOINT	79	The role of GTSE1 in G2/M progression after G2 checkpoint	2	0.0253	8.91E-3	1.72E-1
REACTOME_G_ALPHA_12_13_SIGNALLING_EVENTS	80	G alpha (12/13) signalling events	2	0.0250	9.12E-3	1.75E-1
REACTOME_RECRUITMENT_OF_MITOTIC_CENTROSOME_PROTEINS_AND_COMPLEXES	81	Recruitment of mitotic centrosome proteins and complexes	2	0.0247	9.34E-3	1.77E-1
REACTOME_SELECTIVE_AUTOPHAGY	82	Selective autophagy	2	0.0244	9.57E-3	1.79E-1
REACTOME_REGULATION_OF_PLK1_ACTIVITY_AT_G2_M_TRANSITION	87	Regulation of PLK1 Activity at G2/M Transition	2	0.0230	1.07E-2	1.99E-1
KEGG_PROSTATE_CANCER	89	Prostate cancer	2	0.0225	1.12E-2	2.06E-1
REACTOME_COLLAGEN_FORMATION	90	Collagen formation	2	0.0222	1.14E-2	2.06E-1
REACTOME_OPIOID_SIGNALLING	90	Opioid Signalling	2	0.0222	1.14E-2	2.06E-1
