## Supplementary Table 4 for "Prefrontal cortex proteomic alteration after social instability stress in adolescents rats": Supplementary Table 4. Differentially Expressed Proteins.xlsx

### Sheet: (A) Male control vs SIS - PND30
Male CTR vs Male SIS - PND 30
Protein ID	Protein name	Gene name	Significant	-LOG(P-value)	Difference	Peptides	Mol. weight [kDa]	Score	Intensity	MS/MS count
F1LX07	Solute carrier family 25 member 12	Slc25a12	+	1.19596	-0.594734	25	71.916	200.2	16141000000	401
Q62825	Exocyst complex component 3	Exoc3	+	1.30093	-0.482846	15	86.496	65.527	2834900000	140
A0A0H2UHQ0	4F2 cell-surface antigen heavy chain	Slc3a2	+	1.34909	-0.435112	20	61.874	305.66	37265000000	538
P06685	Sodium/potassium-transporting ATPase subunit alpha-1	Atp1a1	+	1.58555	-0.364183	50	113.05	323.31	258840000000	1091
Q5XIK2	Thioredoxin-related transmembrane protein 2	Tmx2	+	1.87175	-0.309666	9	33.865	39.3	3514200000	108
Q6AYH5	Dynactin subunit 2	Dctn2	+	1.89144	0.304204	18	44.147	218.79	6771700000	220
O35353	Guanine nucleotide-binding protein subunit beta-4	Gnb4	+	2.28588	0.308266	13	37.363	273.63	9258300000	136
Q8VIL3	ZW10 interactor	Zwint	+	2.45536	0.346494	10	30.142	114.14	3233000000	148
A0A0G2K459	Mitochondrial carrier 2	Mtch2	+	1.83757	0.371223	11	33.757	89.058	2724800000	138
Q00981	Ubiquitin carboxyl-terminal hydrolase isozyme L1	Uchl1	+	1.41122	0.431918	14	24.838	323.31	142500000000	918
P08050	Gap junction alpha-1 protein	Gja1	+	2.42539	0.443115	13	43.031	153.9	17697000000	363
E2RUH2	Ribonuclease inhibitor	Rnh1	+	1.62	0.486854	22	49.919	276.01	6000400000	256
B2GUV5	V-type proton ATPase subunit G	Atp6v1g1	+	1.40459	0.534236	3	13.71	259.23	7644000000	70
A0A0H2UHB7	Anion exchange protein	Slc4a4	+	1.33065	0.617418	22	123.55	153.25	6637200000	274
Q05175	Brain acid soluble protein 1	Basp1	+	0.915942	1.48089	6	21.79	132.44	10752000000	78

### Sheet: (B) Female control vs SIS
Female CTR vs Female SIS - PND 30
Protein ID	Protein name	Gene name	Significant	-LOG(P-value)	Difference	Peptides	Mol. weight [kDa]	Score	Intensity	MS/MS count
D3ZJ08	Histone H3	Hist2h3c2	+	1.66187	-0.584758	4	15.388	36.318	3127400000	71
Q5RJN0	Complex I-20kD	Ndufs7	+	2.33924	-0.453508	5	23.945	50.907	2616100000	72
P10888	Cytochrome c oxidase subunit 4 isoform 1, mitochondrial	Cox4i1	+	2.34708	-0.357227	7	19.514	38.029	10536000000	152
Q56R18	Importin subunit alpha	Kpna3	+	3.01829	-0.251491	15	57.772	105.32	4363300000	160
Q5XIP0	DnaJ (Hsp40) homolog, subfamily B, member 4	Dnajb4	+	2.32603	0.294737	8	37.822	31.368	1557700000	94
F1LPM3	Sorbin and SH3 domain-containing protein 2	Sorbs2	+	2.13384	0.295726	40	134.14	234.7	10117000000	397
Q7TQ16	Cytochrome b-c1 complex subunit 8	Uqcrq	+	1.79239	0.375917	4	9.8492	21.717	3887500000	112
M0R5T5	SH3 and multiple ankyrin repeat domains protein 2	Shank2	+	1.58773	0.39465	41	200.2	210.86	6222800000	363
F1M4A0	Tight junction protein 1	Tjp1	+	1.5482	0.408534	25	194.03	74.902	2191500000	154
P31016	Disks large homolog 4	Dlg4	+	1.50206	0.428828	32	80.464	323.31	21384000000	512
P68035	Actin, alpha cardiac muscle 1	Actc1	+	1.83484	0.443501	22	42.019	220.16	92878000000	1056
Q9Z214	Homer protein homolog 1	Homer1	+	1.57372	0.449494	18	41.304	193.31	11218000000	296
P31424	Metabotropic glutamate receptor 5	Grm5	+	1.44188	0.459595	18	131.88	49.07	1141800000	90
Q91XU8	Phosphatidate cytidylyltransferase 2	Cds2	+	1.25803	0.72032	4	51.322	69.821	5617700000	99
G3V7T8	Disks large-associated protein 3	Dlgap3	+	1.51643	0.857669	16	104.71	102.75	1419700000	108
P97846	Contactin-associated protein	Cntnap1	+	1.11371	0.925015	20	155.87	64.478	1654500000	116

### Sheet: (C) Male controls PND 30 vs 45
Male CTR - PND 30 vs PND 45
Protein ID	Protein name	Gene name	Significant	-LOG(P-value)	Difference	Peptides	Mol. weight [kDa]	Score	Intensity	MS/MS count
Q5BK63		Ndufa9	+	1.98541	-0.85924	14	42.559	93.668	2357400000	84
D3ZTB5		S100a13	+	1.67905	-0.742163	3	11.198	22.241	2322000000	96
P04904		Gsta3	+	2.45115	-0.463626	10	25.319	97.362	10790000000	220
P62749		Hpcal1	+	2.61953	-0.451507	13	22.338	29.189	2976100000	100
P80254		Ddt	+	2.36034	-0.427741	8	13.133	132.32	28957000000	209
A0A140TAA1		Igsf8	+	2.48809	-0.41191	13	65.066	175.05	10802000000	199
P27139		Ca2	+	1.80892	-0.407944	12	29.113	125.71	33792000000	379
Q5XIF6		Tuba4a	+	2.28319	-0.373417	35	49.924	322.7	209140000000	545
D3ZQL7		Tppp	+	3.68284	-0.333728	10	23.546	323.31	104730000000	269
F1MA89		Ccny	+	2.15999	-0.324099	7	39.367	89.806	1649400000	81
P70600		Ptk2b	+	2.05326	-0.319081	37	115.78	157.05	5885600000	394
A0A096MJE6		Tnr	+	2.34996	-0.310669	42	149.6	323.31	86524000000	922
Q6AXX6		Fam213a	+	2.22044	-0.308407	9	25.763	30.288	4379500000	95
P13086		Suclg1	+	2.1568	-0.287657	10	36.148	192.43	29677000000	366
P36972		Aprt	+	3.28516	-0.249271	10	19.546	104.72	6679500000	168
P11980		Pkm	+	2.7387	-0.243896	39	57.817	323.31	528840000000	2173
Q5PPH0		Enoph1	+	2.76559	-0.210247	8	28.874	118.28	6489700000	160
Q9EQX9		Ube2n	+	3.15789	-0.189004	9	17.124	88.101	35701000000	173
F1LNQ9		Clasp1	+	4.93144	0.227091	36	169.39	127.42	3715100000	240
D3ZSZ6		Dgkh	+	2.52746	0.253197	24	134.31	113.62	2962800000	224
G3V864		Lppr4	+	2.89613	0.255713	22	83.331	173.49	5220000000	221
D4AEI5		Myef2	+	2.86844	0.258657	18	63.349	87.859	6838600000	263
Q4KLZ3		Dazap1	+	2.55903	0.26278	6	43.086	70.913	2889500000	105
Q66HR2		Mapre1	+	2.35574	0.265675	14	30.004	213.59	16131000000	341
Q76EQ0		Srr	+	2.70833	0.266364	12	35.693	199.89	9992800000	213
F1M7B8		Ube3a	+	2.19653	0.27345	18	99.752	82.463	1306300000	97
A0A096MIX2		Ddx17	+	4.01318	0.274393	29	72.644	198.16	13289000000	415
Q5XHZ0		Trap1	+	2.42306	0.276903	32	80.46	247.82	11506000000	364
B2GV06		Oxct1	+	2.24542	0.284554	22	56.203	323.31	75473000000	658
Q4VFZ4		Katnb1	+	2.54363	0.301315	14	72.201	62.108	1227800000	109
F1LM55		Ccar2	+	2.27787	0.301963	22	102.79	158.88	4605300000	243
D3ZYS7		G3bp1	+	3.01308	0.305012	9	51.786	31.732	2014400000	115
D4AB03		Fam120a	+	2.32013	0.318428	29	122.14	175.01	7776400000	280
P16970		Abcd3	+	2.46802	0.320164	9	75.315	75.18	2338500000	94
Q6AY21		G3bp2	+	2.60354	0.334769	14	50.77	81.178	8498400000	193
D4A208		Srgap2	+	2.42282	0.3986	26	120.88	181.92	5420100000	258
Q9JHU0		Dpysl5	+	3.07472	0.40799	32	61.54	323.31	109530000000	1054
D3ZH41		Ckap4	+	2.3323	0.427461	13	36.315	80.154	3481900000	160
Q99376		Tfrc	+	2.02453	0.459019	18	85.875	88.013	3493600000	136
Q62952		Dpysl3	+	2.78617	0.467305	30	61.967	323.31	117700000000	1103
Q63396		Sub1	+	2.7624	0.467952	4	14.441	46.552	8462900000	64
A0A0G2K1L0		Tnc	+	2.05391	0.511477	36	221.74	233.39	4738400000	320
P13471		Rps14	+	2.14599	0.519316	7	16.259	46.052	7816500000	97
A0A0G2K850		LOC100912481	+	1.58076	0.593987	6	67.94	108.41	2944700000	97
D4A5I4		Nav1	+	2.00593	0.679019	25	231.55	84.408	1227800000	135
G3V9N1		Pgam5	+	2.78483	0.829425	9	32	65.397	2003900000	100

### Sheet: (D) Female controls PND30 vs 45
Female CTR - PND 30 vs PND 45
Protein ID	Protein name	Gene name	Significant	-LOG(P-value)	Difference	Peptides	Mol. weight [kDa]	Score	Intensity	MS/MS count
P02770		Alb	+	2.52828	-1.13856	28	68.73	323.31	52122000000	606
Q6MFX9		Mog	+	1.31459	-0.739937	8	27.828	137.65	11033000000	121
A0A096MJN4		Sept4	+	1.47336	-0.684673	18	53.083	116.08	3652700000	192
D3ZZM9		Ccsap	+	1.74454	-0.59922	10	28.373	47.429	1414600000	76
P11348		Qdpr	+	1.71097	-0.54422	12	25.552	196.02	9597900000	239
P04904		Gsta3	+	1.64892	-0.535182	10	25.319	97.362	10790000000	220
O70441		Syn3	+	1.43731	-0.517505	19	63.348	106.15	4366400000	235
A0A140TAA1		Igsf8	+	2.98622	-0.487719	13	65.066	175.05	10802000000	199
P47819		Gfap	+	1.44874	-0.48049	33	49.957	323.31	89508000000	711
F1LRY7		Hcn2	+	1.5085	-0.459895	13	93.259	34.515	889040000	89
G3V733		Syn2	+	1.6561	-0.388226	29	63.412	323.31	263390000000	1302
O88954		Mpp3	+	1.61002	-0.381662	17	66.588	102.26	2468200000	189
P04897		Gnai2	+	1.70548	-0.380384	20	40.499	323.31	34363000000	421
B4F7C2		Tubb4a	+	1.73719	-0.361448	34	49.585	323.31	197170000000	498
F1LSH6		Hcn1	+	1.95578	-0.3372	15	101.43	259.31	2547400000	89
M0R5P8		Adam22	+	1.83454	-0.335381	27	85.694	323.31	21147000000	420
Q6P6R2		Dld	+	1.71813	-0.329373	17	54.037	225.7	68359000000	849
F7FG31		Ctbp1	+	1.95426	-0.317745	19	43.847	323.31	18352000000	310
P14604		Echs1	+	3.58056	-0.264953	11	31.516	187.26	12565000000	241
Q66HF3		Etfdh	+	2.10761	-0.258939	18	68.163	94.464	6737400000	201
F1LMC7		Sept7	+	2.32486	-0.258799	21	50.579	323.31	132450000000	823
Q5XIE6		Hibch	+	2.2332	-0.257446	21	43.024	194.1	3495900000	170
P97685		Nfasc	+	2.13655	-0.249882	32	138	323.31	47026000000	681
P47971		Nptx1	+	2.9264	-0.225686	13	47.216	323.31	9338500000	327
Q6AYB5		Srp54	+	2.36568	0.206815	13	55.704	79.912	1379700000	112
G3V7G9		Eif3l	+	2.22607	0.223705	14	45.082	123.49	3144200000	149
P62198		Psmc5	+	2.75182	0.232494	17	45.626	190.32	9868500000	276
Q3ZAV8		Edc4	+	2.38592	0.251199	15	152.59	70.835	1642800000	106
A0A1W2Q6Q2		Dclk1	+	3.74473	0.252551	31	82.01	323.31	74154000000	773
P24368		Ppib	+	2.48789	0.254217	9	23.802	63.382	5867400000	147
O55096		Dpp3	+	1.97619	0.271632	26	83.038	258.75	11951000000	392
Q64303		Pak2	+	1.96032	0.273375	24	57.96	72.947	3124700000	177
A0A0G2QC21		Arhgef7	+	2.12388	0.275044	34	97.165	323.31	12057000000	373
Q6TUG0		Dnajb11	+	2.04444	0.276937	7	40.495	31.201	2415800000	91
C0HL12		Adgrb1	+	1.99976	0.282931	20	172.88	62.89	2098100000	116
Q3MIE4		Vat1	+	1.88417	0.374086	15	43.118	80.044	5130300000	181
O08623		Sqstm1	+	2.85379	0.379429	10	47.681	121.24	4709200000	212
P29147		Bdh1	+	1.79625	0.43421	14	38.201	323.31	40110000000	368
A0A0G2K459		Mtch2	+	1.47647	0.446745	11	33.757	89.058	2724800000	138
P55051		Fabp7	+	2.15269	0.633687	6	14.864	34.194	14070000000	152
D3Z955		Pgm2l1	+	3.28481	0.641643	29	70.234	323.31	18696000000	446
A0A0G2K1L0		Tnc	+	1.42957	0.743801	36	221.74	233.39	4738400000	320
F1M7X3		Cdh13	+	1.44356	1.01478	13	66.473	107.51	8607500000	177

### Sheet: (E) Male SIS PND 30 vs 45
Male SIS - PND 30 vs PND 45
Protein ID	Protein name	Gene name	Significant	-LOG(P-value)	Difference	Peptides	Mol. weight [kDa]	Score	Intensity	MS/MS count
A0A0H2UHB7		Slc4a4		2.06951	-0.735483	22	123.55	153.25	6637200000	274
B5DF41		Snph		1.95412	-0.628749	15	54.493	88.332	2780800000	173
P31596		Slc1a2		2.29073	-0.615231	17	62.106	323.31	129120000000	899
E2RUH2		Rnh1		2.24622	-0.595143	22	49.919	276.01	6000400000	256
Q8VIL3		Zwint		1.83617	-0.481581	10	30.142	114.14	3233000000	148
A0A0G2JUT1		Cadm1		2.7162	-0.457935	10	42.832	323.31	15975000000	273
F1M5N4		Me3		2.47596	-0.426076	24	67.208	323.31	16348000000	328
D4AB01		Hint2		2.70707	-0.421492	4	17.38	31.546	3876700000	108
P80254		Ddt		2.06867	-0.419849	8	13.133	132.32	28957000000	209
P97685		Nfasc		2.68377	-0.416912	32	138	323.31	47026000000	681
O35796		C1qbp		3.94549	-0.400623	9	30.997	149.04	17516000000	209
D3ZQL7		Tppp		3.22853	-0.396266	10	23.546	323.31	104730000000	269
D4A5J1		Kbtbd11		2.20932	-0.355563	16	67.848	96.934	3270700000	157
Q9WUS0		Ak4		3.19234	-0.303831	9	25.203	76.171	5701500000	230
F1M779		Cltc		5.36046	-0.222975	105	191.56	323.31	921230000000	4230
D4ADD3		Hecw2		3.51413	0.202578	21	176.51	105.09	2787000000	155
F1LQ55		Scp2		2.50222	0.253736	17	58.787	111.19	10901000000	238
F1M4A0		Tjp1		2.83224	0.25846	25	194.03	74.902	2191500000	154
P84586		Rbmxrtl		3.86788	0.27976	9	42.203	70.447	5076800000	114
P61751		Arf4		2.29123	0.289895	9	20.396	39.588	4154900000	89
Q5RJR8		Lrrc59		2.46834	0.304469	9	34.869	63.375	8715900000	206
D3ZSZ6		Dgkh		2.2964	0.31779	24	134.31	113.62	2962800000	224
P17425		Hmgcs1		3.00044	0.327583	19	57.433	109.81	8040300000	289
E9PTW1		Scamp3		2.03602	0.361781	6	38.497	113.01	4442900000	119
D3ZAF6		Atp5j2		2.53646	0.380127	5	10.452	24.573	19906000000	182
P29419		Atp5i		2.00265	0.394363	5	8.2545	25.263	33751000000	162
Q5XID7		Armcx3		2.06933	0.408438	9	42.552	43.584	583030000	69
B2GV06		Oxct1		2.73724	0.415768	22	56.203	323.31	75473000000	658
Q7TQ16		Uqcrq		2.20937	0.419611	4	9.8492	21.717	3887500000	112
A0A0G2JXP3		Nedd4l		2.02156	0.421234	18	110.63	93.906	2962100000	172
F1M0J7		Prickle2		2.71631	0.450977	16	96.093	73.769	1487600000	118
Q62952		Dpysl3		2.54951	0.452873	30	61.967	323.31	117700000000	1103
D4AAE9		Cisd2		4.3601	0.464481	5	15.293	30.509	4195000000	107
P55051		Fabp7		2.2819	0.478926	6	14.864	34.194	14070000000	152
A0A0G2K1L0		Tnc		1.85373	0.486013	36	221.74	233.39	4738400000	320
Q66HR2		Mapre1		3.10149	0.503487	14	30.004	213.59	16131000000	341
P29147		Bdh1		2.05143	0.518652	14	38.201	323.31	40110000000	368
A0A0H2UHQ0		Slc3a2		1.96825	0.57966	20	61.874	305.66	37265000000	538
Q5XIK2		Tmx2		3.03761	0.683398	9	33.865	39.3	3514200000	108
P07340		Atp1b1		1.59624	0.742916	12	35.201	236.65	329110000000	967
Q9JHY2		Sfxn3		1.74224	0.872426	13	35.433	299.28	22264000000	298
Q8CFD0		Sfxn5		1.55923	0.903653	13	37.304	103.55	5788600000	179
Q63633		Slc12a5		1.50216	1.05229	30	126.25	323.31	33435000000	634

### Sheet: (F) Female SIS PND 30 vs 45
Female SIS - PND 30 vs PND 45
Protein ID	Protein name	Gene name	Significant	-LOG(P-value)	Difference	Peptides	Mol. weight [kDa]	Score	Intensity	MS/MS count
Q6IRG7		Cldn11		0.845336	-1.66183	3	22.114	20.383	4500400000	55
Q6MFX9		Mog		1.25354	-1.0221	8	27.828	137.65	11033000000	121
P27139		Ca2		1.33848	-0.965242	12	29.113	125.71	33792000000	379
A0A096MJN4		Sept4		1.30022	-0.79903	18	53.083	116.08	3652700000	192
P60203		Plp1		1.10939	-0.781331	8	30.077	54.121	278980000000	659
P47819		Gfap		0.998272	-0.75692	33	49.957	323.31	89508000000	711
D4AAX6		Plch2		2.69044	-0.743636	16	125.79	72.359	1299600000	124
P11348		Qdpr		1.46189	-0.704756	12	25.552	196.02	9597900000	239
D3ZWW5		Slc30a9		1.02878	-0.693567	11	62.684	44.933	1147200000	77
P13233		Cnp		1.02071	-0.674773	30	47.268	323.31	192270000000	1000
P31596		Slc1a2		1.11547	-0.588444	17	62.106	323.31	129120000000	899
Q9ERB4		Vcan		1.14476	-0.587414	16	300	97.747	5501000000	214
A0A140TAA1		Igsf8		1.22782	-0.569912	13	65.066	175.05	10802000000	199
P23565		Ina		1.06024	-0.563752	29	56.115	323.31	79257000000	568
P45479		Ppt1		1.7773	-0.517359	8	34.455	69.813	6567400000	135
A0A0G2JUL7		Sept11		1.262	-0.516434	22	49.341	323.31	93138000000	569
P04905		Gstm1		1.45655	-0.501754	19	25.914	146.81	36183000000	293
O35077		Gpd1		1.86052	-0.48855	19	37.452	108.74	13235000000	260
F1M7W7		Nae1		1.22999	-0.468142	14	60.416	63.22	2585500000	119
A0A0G2K5D7		Specc1		1.28993	-0.456078	17	127.6	73.396	1693300000	108
P04906		Gstp1		1.98719	-0.446802	10	23.439	272.06	30047000000	286
G3V6P8		Gng12		1.24916	-0.445516	3	7.9851	38.54	4152100000	80
D3ZP47		Phpt1		1.3409	-0.444953	5	14.01	42.992	5104200000	124
P04904		Gsta3		1.26108	-0.43225	10	25.319	97.362	10790000000	220
O35180		Sh3gl3		1.39767	-0.429285	14	39.166	229.68	4401400000	189
P63012		Rab3a		1.67725	-0.425261	11	24.97	276.12	120090000000	613
Q63560		Map6		1.41179	-0.423186	49	100.48	323.31	113970000000	1434
O35179		Sh3gl2		1.34703	-0.421481	17	39.899	323.31	146860000000	1045
F1LRY7		Hcn2		1.4781	-0.416745	13	93.259	34.515	889040000	89
Q32PX6		Rhog		1.40435	-0.412458	8	21.308	92.968	3526600000	123
F1LN75		Septin9		1.49202	-0.40099	23	63.799	323.31	14444000000	375
G3V758		Cntn2		1.75743	-0.389418	12	113.05	37.445	1014700000	73
B2RYN1		Fn3krp		1.56885	-0.38756	9	34.169	26.759	1483000000	93
A0A0G2JWM2		Sirt2		1.36865	-0.384411	26	43.163	323.31	33621000000	430
G3V733		Syn2		1.92441	-0.367812	29	63.412	323.31	263390000000	1302
G3V8V3		Pygm		1.76531	-0.344931	46	97.287	323.31	48238000000	869
Q01986		Map2k1		1.84857	-0.342898	23	43.465	323.31	51168000000	548
A0A0G2K7G7		Sept8		2.97633	-0.340499	23	55.806	323.31	31660000000	544
A0A0G2JXG3		Tmem30a		1.72292	-0.339355	7	41.095	79.346	3762000000	153
P29266		Hibadh		1.85725	-0.336644	14	35.302	299.92	15540000000	316
Q6PDU7		Atp5l		1.81671	-0.332914	4	11.433	37.141	13532000000	138
P30835		Pfkl		2.2775	-0.331308	26	85.338	282.67	13356000000	274
B4F7C2		Tubb4a		1.58799	-0.331025	34	49.585	323.31	197170000000	498
D4A644		Map7d1		1.59999	-0.32703	12	90.418	52.224	3378800000	142
P09951		Syn1		1.72558	-0.318808	48	73.987	323.31	505050000000	3571
P16617		Pgk1		1.53585	-0.317629	22	44.538	323.31	309190000000	1465
Q99JE4		Rasgrf2		1.898	-0.305774	19	135.83	56.249	1077300000	92
Q6IN22		Ctsb		2.05758	-0.267618	11	37.544	169	12843000000	325
Q5PPJ9		Sh3glb2		2.18971	-0.258151	16	44.852	323.31	40116000000	442
Q5XI72		Eif4h		3.10838	0.195532	9	27.324	147.57	30557000000	230
A0A0G2K0M8		Ncam1		2.33709	0.240247	34	108.55	323.31	166770000000	1331
G3V8R2		Ncan		2.17241	0.243378	22	136.25	283.42	21115000000	442
Q9Z2Q7		Stx8		1.7462	0.305347	6	26.91	26.729	672560000	87
A0A0H2UHZ6		Puf60		2.44448	0.325864	11	60.12	77.038	2661500000	131
A0A1W2Q6Q2		Dclk1		1.88862	0.334232	31	82.01	323.31	74154000000	773
D3ZSA9		Nomo1		1.63455	0.347748	18	133.44	59.944	2108400000	178
Q6PDV8		Rpl22		1.39266	0.380411	4	14.759	120.27	11493000000	84
Q5RJR9		Serpinh1		2.05104	0.405613	13	46.561	70.698	2576300000	145
Q6P685		Eif2s2		1.37954	0.436344	12	38.243	88.733	3306000000	108
D3ZM21		Comtd1		1.26365	0.438287	9	28.987	172.56	7977400000	159
B2GV06		Oxct1		1.38799	0.470867	22	56.203	323.31	75473000000	658
F1M3H8		Hnrnpa0		2.0935	0.478549	5	30.076	72.473	5045400000	85
F1LMA4		Adrbk1		1.17469	0.499676	25	75.708	207.4	6277300000	264
A0A0G2JUX5		Purb		2.5008	0.51539	11	33.532	323.31	33445000000	242
P68370		Tuba1a		1.25634	0.525839	37	50.135	63.11	115240000000	213
A0A0G2K808		Asap2		1.23892	0.56556	13	94.322	49.204	1331500000	78
P11232		Txn		1.55782	0.572335	5	11.673	40.764	26784000000	218
D4ADF5		Pdcd5		1.19899	0.586418	5	14.204	46.902	3538200000	86
P35332		Hpcal4		1.30195	0.629686	10	22.245	203.79	13766000000	190
P29147		Bdh1		2.14617	0.675957	14	38.201	323.31	40110000000	368
A0JPM9		Eif3j		1.03614	0.711966	12	29.187	102.04	4138200000	159
P62168		Ncs1		1.57818	0.747272	11	21.878	62.497	2430600000	97
F1M7X3		Cdh13		1.14814	0.81067	13	66.473	107.51	8607500000	177
G3V8E2		Strip1		1.02073	0.814864	16	101.58	101.54	2262800000	139
